# Synaptic adhesion molecule signaling is activated and organized by tyrosine phosphorylation-induced biomolecular condensate formation

**DOI:** 10.64898/2026.08.25.747070

**Authors:** Shenghan Wu, Nicole A. Morales, Daniel R. Li, Nathan A. McDonald

## Abstract

The precise formation of synapses ensures the proper wiring and function of nervous systems. Specific synapse formation is controlled by synaptic adhesion molecules, which link pre- and post-synaptic cells. Despite this central role, details of how adhesion molecules organize and signal intracellularly to build core synaptic structures are limited. Here, we identify multiple tyrosine phosphorylation sites on the cytoplasmic tail of the *C. elegans* SYG-1 synaptic adhesion molecule that are critical to initiate presynapse formation. We determine that SRC-1 and SRC-2 tyrosine kinases are redundantly responsible for SYG-1 phosphorylation and are consequently critical for presynapse assembly. The phosphorylated population of SYG-1 localizes in clusters within a larger SYG-1 pool and these clusters mark sites of presynaptic active zone assembly. Reconstitution of SYG-1 clusters *in vitro* with SH2-domain adapters and WSP-1 reveals a dynamic biomolecular condensate-forming system. Blocking phosphotyrosine adapters and condensate formation *in vivo* results in the loss of SYG-1 clusters, defective presynapse formation, and compromised neurotransmission. We conclude that phosphorylation of a subpopulation of synaptic adhesion molecules activates and organizes them into condensate-based clusters to initiate presynapse formation.
