## Supplemental Tables for "Synaptic adhesion molecule signaling is activated and organized by tyrosine phosphorylation-induced biomolecular condensate formation": Table S1. SYG-1 in vivo phosphopeptides.xlsx

### Sheet: Sheet1
Sequence	Modifications	Charge	m/z [Da]	MH+ [Da]	Theo. MH+ [Da]	ΔM [ppm]	RT [min]	Amanda Score	XCorr	ptmRS: Best Site Probabilities	Positions in Proteins	PSM Modification Positions in Protein
[K].FIDDQSDVTVKCeALDGQyFPEMYSSSPVDNVHLSTK.[D]	C12(Carbamidomethyl); Y19(Phospho); M23(Oxidation)	4	1080.23	4317.9	4317.89	3.25	28.0692	338.17		Y19(Phospho): 100	[585-621]	Y603
[K].FIDDQSDVTVKCeALDGQyFPEMYSSSPVDNVHLSTK.[D]	C12(Carbamidomethyl); Y19(Phospho); M23(Oxidation)	4	1080.23	4317.9	4317.89	2.12	27.7813	201.77		Y19(Phospho): 100	[585-621]	Y603
[K].FIDDQSDVTVKCeALDGQyFPEMYSSSPVDNVHLSTK.[D]	C12(Carbamidomethyl); Y19(Phospho); M23(Oxidation)	4	1080.23	4317.9	4317.89	3.25	28.0692		4.22	Y19(Phospho): 100	[585-621]	Y603
[L].DGQyFPEMYSSSPVDNVHLSTK.[D]	Y9(Phospho)	3	861.037	2581.1	2581.1	0.09	29.659	163.24		Y9(Phospho): 99.99	[600-621]	Y608
[L].DGQyFPEMYSSSPVDNVHLSTK.[D]	Y9(Phospho)	3	861.037	2581.1	2581.1	-0.05	29.445	224.42		Y9(Phospho): 100	[600-621]	Y608
[L].DGQyFPEMYSSSPVDNVHLSTK.[D]	Y9(Phospho)	3	861.039	2581.1	2581.1	3.28	29.272	226.76		Y9(Phospho): 100	[600-621]	Y608
[L].DGQyFPEMYSSSPVDNVHLSTK.[D]	M8(Oxidation); Y9(Phospho)	3	866.368	2597.09	2597.09	-0.51	26.3319	215.57		Y9(Phospho): 100	[600-621]	Y608
[L].DGQyFPEMYSSSPVDNVHLSTK.[D]	M8(Oxidation); Y9(Phospho)	3	866.368	2597.09	2597.09	-0.44	26.1514	231.81		Y9(Phospho): 100	[600-621]	Y608
[L].DGQyFPEMYSSSPVDNVHLSTK.[D]	M8(Oxidation); Y9(Phospho)	3	866.365	2597.08	2597.09	-3.26	25.9692	193.68		Y9(Phospho): 100	[600-621]	Y608
[K].cEALDGQyFPEMYSSSPVDNVHLSTK.[D]	C1(Carbamidomethyl); Y13(Phospho)	3	1018.77	3054.3	3054.29	3.05	28.6445	275.38		Y13(Phospho): 100	[596-621]	Y608
[L].DGQyFPEMYSSSPVDNVHLSTK.[D]	Y9(Phospho)	3	861.039	2581.1	2581.1	2.43	27.8081	290.61		Y9(Phospho): 100	[600-621]	Y608
[K].cEALDGQyFPEMYSSSPVDNVHLSTK.[D]	C1(Carbamidomethyl); Y13(Phospho)	3	1024.1	3070.29	3070.28	3.12	25.8118	327.02		Y13(Phospho): 100	[596-621]	Y608
[L].DGQyFPEMYSSSPVDNVHLSTK.[D]	M8(Oxidation); Y9(Phospho)	2	1299.05	2597.09	2597.09	-0.39	24.6317	245.38		Y9(Phospho): 100	[600-621]	Y608
[L].DGQyFPEMYSSSPVDNVHLSTK.[D]	M8(Oxidation); Y9(Phospho)	2	1299.05	2597.09	2597.09	-0.39	24.6317		3.4	Y9(Phospho): 100	[600-621]	Y608
[K].cEALDGQyFPEMYSSSPVDNVHLSTK.[D]	C1(Carbamidomethyl); M12(Oxidation); Y13(Phospho)	3	1024.1	3070.29	3070.28	3.12	25.8118		3.75	Y13(Phospho): 100	[596-621]	Y608
[K].cEALDGQyFPEMYSSSPVDNVHLSTK.[D]	C1(Carbamidomethyl); Y8(Phospho); M12(Oxidation)	3	1024.1	3070.29	3070.28	3.12	25.8118		3.64	Y13(Phospho): 100	[596-621]	Y608
[L].DGQyFPEMYSSSPVDNVHLSTK.[D]	Y9(Phospho)	3	861.039	2581.1	2581.1	2.43	27.8081		4.47	Y9(Phospho): 100	[600-621]	Y608
[L].DGQyFPEMYSSSPVDNVHLSTK.[D]	M8(Oxidation); Y9(Phospho)	3	866.365	2597.08	2597.09	-3.26	25.9692		2.46	Y9(Phospho): 100	[600-621]	Y608
[L].DGQyFPEMYSSSPVDNVHLSTK.[D]	M8(Oxidation); Y9(Phospho)	3	866.368	2597.09	2597.09	-0.44	26.1514		3.6	Y9(Phospho): 100	[600-621]	Y608
[L].DGQyFPEMYSSSPVDNVHLSTK.[D]	M8(Oxidation); Y9(Phospho)	3	866.368	2597.09	2597.09	-0.51	26.3319		3.91	Y9(Phospho): 100	[600-621]	Y608
[L].DGQyFPEMYSSSPVDNVHLSTK.[D]	Y9(Phospho)	3	861.039	2581.1	2581.1	3.28	29.272		2.38	Y9(Phospho): 100	[600-621]	Y608
[L].DGQyFPEMYSSSPVDNVHLSTK.[D]	Y9(Phospho)	3	861.037	2581.1	2581.1	-0.05	29.445		3.37	Y9(Phospho): 100	[600-621]	Y608
[K].DylSIPQNNPDL.[D]	Y2(Phospho)	2	734.821	1468.63	1468.64	-1.01	38.6009	123.87		Y2(Phospho): 100	[622-633]	Y623
[K].DylSIPQNNPDL.[D]	Y2(Phospho)	2	734.82	1468.64	1468.64	0.24	38.4237	121.59		Y2(Phospho): 100	[622-633]	Y623
[L].DFLGATGSFGPPGGLyPK.[C]	Y16(Phospho)	2	930.931	1860.86	1860.86	-0.95	38.5896	222.35		Y16(Phospho): 100	[634-651]	Y649
[L].DFLGATGSFGPPGGLyPK.[C]	Y16(Phospho)	2	930.931	1860.86	1860.86	0.04	37.3974	131.66		Y16(Phospho): 100	[634-651]	Y649
[L].DFLGATGSFGPPGGLyPK.[C]	Y16(Phospho)	2	930.933	1860.86	1860.86	1.28	38.3153		2.29	Y16(Phospho): 100	[634-651]	Y649
[L].DFLGATGSFGPPGGLyPK.[C]	Y16(Phospho)	2	930.931	1860.86	1860.86	-0.95	38.5986		3.59	Y16(Phospho): 100	[634-651]	Y649
[K].cFNN SANEyIYNR.[Y]	C1(Carbamidomethyl); Y9(Phospho)	2	872.845	1744.68	1744.68	2.24	20.5306	184.67		Y9(Phospho): 100	[652-664]	Y660
[K].cFNN SANEyIYNR.[Y]	C1(Carbamidomethyl); Y9(Phospho)	2	872.845	1744.68	1744.68	2.24	20.5306		2.61	Y9(Phospho): 100	[652-664]	Y660
[S].DmyGVAmsDKLPVMETLQEVETPK.[T]	M2(Oxidation); Y3(Phospho); M7(Oxidation)	3	941.754	2823.25	2823.25	-1.77	33.0014	131.11		Y3(Phospho): 100	[684-707]	Y686
[K].TSNyNFLSSPEVVRPISR.[T]	Y4(Phospho)	3	716.018	2146.04	2146.03	2.48	24.4689		3.47	Y4(Phospho): 100	[708-725]	Y711
[S].DKLPVMETLQEVETPKTSNyNFLSSPEVVRPISR.[T]	M6(Oxidation); Y20(Phospho)	4	1000.75	3999.97	3999.98	-0.7	27.4516		2.76	Y20(Phospho): 100	[692-725]	Y711
[K].FIDDQSDVTVKCeALDGQyFPEMYSSSPVDNVHLSTK.[D]	C12(Carbamidomethyl); Y19(Phospho); M23(Oxidation); Y24(Phospho)	4	1100.22	4397.86	4397.85	2.29	30.5906	223.39		Y19(Phospho): 100; Y24(Phospho): 100	[585-621]	Y603; Y608
