## Supplemental Tables for "Synaptic adhesion molecule signaling is activated and organized by tyrosine phosphorylation-induced biomolecular condensate formation": Table S3. Sites of SRC-1 and SRC-2 phosphorylation on the SYG-1 tail in vitro.xlsx

### Sheet: Sheet 1
Site	Ascore	Localization Probability	Modified SpC	Total SpC
SRC-1
Y603	223.63	1	3	31
Y608	40.2	0.999999	9	31
Y623	53.49	1	2	10
Y660	105.44	1	3	27
Y662	156.18	1	4	27
Y669	24.95	0.993559	5	57
Y686	83.92	1	3	57
Y711	78.95	1	3	24
SRC-2
Y603	199.19	1	3	34
Y608	30.97	0.999994	10	34
Y623	53.49	0.999996	1	7
Y660	117.47	1	3	23
Y662	174.23	1	5	23
Y669	32.94	0.998451	2	52
Y686	69.08	1	5	52
Y711	101.4	1	4	22
