## Supplemental Tables for "Synaptic adhesion molecule signaling is activated and organized by tyrosine phosphorylation-induced biomolecular condensate formation": Table S4. C. elegans strains used in this study.xlsx

### Sheet: Sheet1
Strain	Strain name	Genotype	Notes
Figure 1
Wildtype	N2	Wildtype	C. elegans N2 Bristol.
mNeonGreen-FLPon-SYD-2 mScarlet-FLPon-RAB-3 HSN::Flippase+BFP	NMC256	syd-2(mcd7) rab-3(wy1332) wySi974V	syd-2(mcd7) = mNeonGreen-FLPon(F3)-SYD-2. rab-3(wy1332) = mScarlet-I-FLP-RAB-3. wySi974 = single copy integration of Punc-86::tagBFP2-SL2-FLP into the MosSCI site ttTi5605 on chromosome V.
mNeonGreen-FLPon-SYD-2 mScarlet-FLPon-RAB-3 HSN::Flippase+BFP syg-1Δ	NMC267	syd-2(mcd7) syg-1(wy1047) rab-3(wy1332) wySi974V	syd-2(mcd7) = mNeonGreen-FLPon(F3)-SYD-2. syg-1(wy1047) = deletion of entire syg-1 gene via crispr method. flanking genomic sequences: agaaagctgtgcgttaagaatctacatgtt ; tgaggtcatcaatcacctaaatgatgtttt. rab-3(wy1332) = mScarlet-I-FLP-RAB-3. wySi974 = single copy integration of Punc-86::tagBFP2-SL2-FLP into the MosSCI site ttTi5605 on chromosome V.
mNeonGreen-FLPon-SYD-2 mScarlet-FLPon-RAB-3 HSN::Flippase+BFP syg-1(tailΔ)	NMC261	syd-2(mcd7) syg-1(mcd79) rab-3(wy1332) wySi974V	syd-2(mcd7) = mNeonGreen-FLPon(F3)-SYD-2. syg-1(mcd79) = SYG-1(aa583-730 delete) cytosolic tail delete. rab-3(wy1332) = mScarlet-I-FLP-RAB-3. wySi974 = single copy integration of Punc-86::tagBFP2-SL2-FLP into the MosSCI site ttTi5605 on chromosome V.
mNeonGreen-FLPon-SYD-2 mScarlet-FLPon-RAB-3 HSN::Flippase+BFP syg-1(WIRS4A)	NMC262	syd-2(mcd7) syg-1(wy1525) rab-3(wy1332) wySi974V	syd-2(mcd7) = mNeonGreen-FLPon(F3)-SYD-2. syg-1(wy1525) = endogenous WIRS 4A mutant: Y669A, S671A, F672A, S674A. rab-3(wy1332) = mScarlet-I-FLP-RAB-3. wySi974 = single copy integration of Punc-86::tagBFP2-SL2-FLP into the MosSCI site ttTi5605 on chromosome V.
mNeonGreen-FLPon-SYD-2 mScarlet-FLPon-RAB-3 HSN::Flippase+BFP syg-1(PBMΔ)	NMC264	syd-2(mcd7) syg-1(mcd29) rab-3(wy1332) wySi974V	syd-2(mcd7) = mNeonGreen-FLPon(F3)-SYD-2. syg-1(mcd29) = PDZ binding domain(PBM) deletion (aa727-730). rab-3(wy1332) = mScarlet-I-FLP-RAB-3. wySi974 = single copy integration of Punc-86::tagBFP2-SL2-FLP into the MosSCI site ttTi5605 on chromosome V.
mNeonGreen-FLPon-SYD-2 mScarlet-FLPon-RAB-3 HSN::Flippase+BFP syg-1(10YF)	NMC263	syd-2(mcd7) syg-1(mcd78) rab-3(wy1332) wySi974V	syd-2(mcd7) = mNeonGreen-FLPon(F3)-SYD-2. syg-1(mcd78) = endogenous 10YF mutant: Y603F, Y608F, Y623F, Y649F, Y660F, Y662F, Y665F, Y669F, Y686F, Y711F. rab-3(wy1332) = mScarlet-I-FLP-RAB-3. wySi974 = single copy integration of Punc-86::tagBFP2-SL2-FLP into the MosSCI site ttTi5605 on chromosome V.
Figure S1
SYG-1-FLPon-GFP HSN::Flippase+BFP	NMC199	syg-1(wy1602) wySi974V	syg-1(wy1602) = SYG-1-FLPon-GFP. wySi974 = single copy integration of Punc-86::tagBFP2-SL2-FLP into the MosSCI site ttTi5605 on chromosome V.
SYG-1(tailΔ)-FLPon-GFP HSN::Flippase+BFP	NMC204	syg-1(mcd73) wySi974V	syg-1(mcd73) = SYG-1-FLPon-GFP with aa583-730 deleted. wySi974 = single copy integration of Punc-86::tagBFP2-SL2-FLP into the MosSCI site ttTi5605 on chromosome V.
SYG-1(10YF)-FLPon-GFP HSN::Flippase+BFP	NMC125	syg-1(mcd30) wySi974V	syg-1(mcd30) = SYG-1-FLPon-GFP with endogenous 10YF mutations: Y603F, Y608F, Y623F, Y649F, Y660F, Y662F, Y665F, Y669F, Y686F, Y711F. wySi974 = single copy integration of Punc-86::tagBFP2-SL2-FLP into the MosSCI site ttTi5605 on chromosome V.
Figure 2
SYG-1-FLAG-tev-SNAP	NMC221	syg-1(mcd83)	syg-1(mcd83) = endogenous SYG-1-FLAG-2xtev-SNAP.
mNeonGreen-FLPon-SYD-2 mScarlet-FLPon-RAB-3 HSN::Flippase+BFP syg-1(7YF)	NMC332	syd-2(mcd7) syg-1(mcd103) rab-3(wy1332) wySi974V	syd-2(mcd7) = mNeonGreen-FLPon(F3)-SYD-2. syg-1(mcd103) = endogenous 7YF mutant: Y603F, Y608F, Y623F, Y649F, Y660F, Y686F, Y711F. rab-3(wy1332) = mScarlet-I-FLP-RAB-3. wySi974 = single copy integration of Punc-86::tagBFP2-SL2-FLP into the MosSCI site ttTi5605 on chromosome V.
Figure 3
SYG-1-TurboID	NMC94	syg-1(wy1628) pcca-1(syb1626) pod-2(syb1772) mccc-1(syb1666) pyc-1(syb1680)	syg-1(wy1628) = endogenous SYG-1-turboID. pcca-1(syb1626[pcca-1::His10]). pod-2(syb1772[pod-2::His10]). mccc-1(syb1666[mccc-1::His10]). pyc-1(syb1680[pyc-1::His10]). His tagged endogenously biotinylated proteins for removal during purification (Artan et al. 2022).
TurboID negative control	AX7884	pcca-1(syb1626) pod-2(syb1772) mccc-1(syb1666) pyc-1(syb1680)	pcca-1(syb1626[pcca-1::His10]). pod-2(syb1772[pod-2::His10]). mccc-1(syb1666[mccc-1::His10]). pyc-1(syb1680[pyc-1::His10]). His tagged endogenously biotinylated proteins for removal during purification (Artan et al. 2022).
Figure 4
mNeonGreen-FLPon-SYD-2 HSN::Flippase+BFP	NMC23	syd-2(mcd7) wySi974	syd-2(mcd7) = mNeonGreen-FLPon(F3)-SYD-2. wySi974 = single copy integration of Punc-86::tagBFP2-SL2-FLP into the MosSCI site ttTi5605 on chromosome V.
mNeonGreen-FLPon-SYD-2 HSN::Flippase+BFP src-1Δ	NMC114	syd-2(mcd7) src-1(lq185)/tmC20 [unc-14(tmIs1219) dpy-5(tm9715)] wySi974V	syd-2(mcd7) = mNeonGreen-FLPon(F3)-SYD-2. src-1(lq185)/tmC20 = Precise deletion of src-1 generated by Cas9 genome editing. Balancer marked with myo-2p::Venus. Heterozygotes are wild-type with Venus+ pharynx, and will segregate wild-type with Venus+ pharynx (heterozygotes), sterile adults without Venus in pharynx (lq185 homozygotes), and Dpy with Venus+ pharynx (tmC20 homozygotes). wySi974 = singl…
mNeonGreen-FLPon-SYD-2 HSN::Flippase+BFP src-2Δ	NMC38	syd-2(mcd7) src-2(ok819) wySi974V	syd-2(mcd7) = mNeonGreen-FLPon(F3)-SYD-2. src-2(ok819) = Outer Left Sequence CCCAGCGTGTCAAGTAGTCA. Outer Right sequence: TCCCATTGGTCATCTGGAAT. Inner Left Sequence: CGATTCATGGCAGTTTAACG. Inner Right Sequence: ATTAGGTTCGCCTTTTGCCT. Inner Primer WT PCR product: 3166. Deletion size: 2426 bp. wySi974 = single copy integration of Punc-86::tagBFP2-SL2-FLP into the MosSCI site ttTi5605 on chromosome V.
mNeonGreen-FLPon-SYD-2 HSN::Flippase+BFP src-1Δ src-2Δ	NMC116	syd-2(mcd7) src-1(lq185)/tmC20 [unc-14(tmIs1219) dpy-5(tm9715)] src-2(ok819) wySi974V	syd-2(mcd7) = mNeonGreen-FLPon(F3)-SYD-2. src-1(lq185)/tmC20 = Precise deletion of src-1 generated by Cas9 genome editing. Balancer marked with myo-2p::Venus. Heterozygotes are wild-type with Venus+ pharynx, and will segregate wild-type with Venus+ pharynx (heterozygotes), sterile adults without Venus in pharynx (lq185 homozygotes), and Dpy with Venus+ pharynx (tmC20 homozygotes). src-2(ok819) = …
Figure 5
HSN::SH2nck-1-mNeonGreen SYG-1-mScarlet3 HSN::BFP	NMC265	mcdEx14 syg-1(mcd94) wySi974V	mcdEx14 = Pegl-6::SH2 domain from nck-1-mNeongreen (50ng/uL) + Punc-122::RFP (50ng/uL). syg-1(mcd94) = SYG-1-mScarlet3. wySi974 = single copy integration of Punc-86::tagBFP2-SL2-FLP into the MosSCI site ttTi5605 on chromosome V.
HSN::SH2nck-1-mNeonGreen HSN::BFP	NMC106	mcdEx14 wySi974V	mcdEx14 = Pegl-6::SH2 domain from nck-1-mNeongreen (50ng/uL) + Punc-122::RFP (50ng/uL). wySi974 = single copy integration of Punc-86::tagBFP2-SL2-FLP into the MosSCI site ttTi5605 on chromosome V.
HSN::SH2nck-1-mNeonGreen syg-1(10YF) HSN::BFP	NMC120	mcdEx14 syg-1(mcd78) wySi974V	mcdEx14 = Pegl-6::SH2 domain from nck-1-mNeongreen (50ng/uL) + Punc-122::RFP (50ng/uL). syg-1(mcd78) = endogenous 10YF mutant: Y603F, Y608F, Y623F, Y649F, Y660F, Y662F, Y665F, Y669F, Y686F, Y711F. wySi974 = single copy integration of Punc-86::tagBFP2-SL2-FLP into the MosSCI site ttTi5605 on chromosome V.
HSN::SH2nck-1-mNeonGreen mScarlet3-FLPon-SYD-2 HSN::BFP	NMC187	mcdEx14 syd-2(mcd2) wySi974V	mcdEx14 = Pegl-6::SH2 domain from nck-1-mNeongreen (50ng/uL) + Punc-122::RFP (50ng/uL). syd-2(mcd2) = mScarlet3-FLPon(F3)-SYD-2. wySi974 = single copy integration of Punc-86::tagBFP2-SL2-FLP into the MosSCI site ttTi5605 on chromosome V.
Figure S4
mScarlet3-FLPon-SYD-2 HSN::BFP	NMC22	syd-2(mcd2) wySi974	syd-2(mcd2) = mScarlet3-FLPon(F3)-SYD-2. wySi974 = single copy integration of Punc-86::tagBFP2-SL2-FLP into the MosSCI site ttTi5605 on chromosome V.
HSN::SH2nck-1-mNeonGreen mScarlet3-FLPon-SYD-2 HSN::BFP	NMC187	mcdEx14 syd-2(mcd2) wySi974V	mcdEx14 = Pegl-6::SH2 domain from nck-1-mNeongreen (50ng/uL) + Punc-122::RFP (50ng/uL). syd-2(mcd2) = mScarlet3-FLPon(F3)-SYD-2. wySi974 = single copy integration of Punc-86::tagBFP2-SL2-FLP into the MosSCI site ttTi5605 on chromosome V.
Figure 7
HSN::SH2nck-1-mNeonGreen nck-1Δ sem-5-ZF HSN::zif-1 HSN::BFP	NMC313	mcdEx14 nck-1(ok694) sem-5(mcd19) mcdIs5 zif-1(gk117) wySi974	mcdEx14=Pegl-6::SH2 domain from nck-1-mNeongreen (50ng/uL) + Punc-122::RFP (50ng/uL). nck-1(ok694) = Outer Left Sequence: TCTTGCCAGCCTTCATTCTT. Outer Right Sequence: TGTTGGATTTGTGCCTTCAA. Inner Left Sequence: TTCACCAACTTTGGCAACTG. Inner Right Sequence: GAACAATCAAGGGCTTAGCG. Inner primer WT PCR product: 2915. sem-5(mcd19) = sem-5-ZF endogenous tag. mcdIs5=Pegl-6::ZIF-1 (50ng/uL)+ Podr-1::RFP (50ng…
HSN::SH2nck-1-mNeonGreen nck-1Δ sem-5-ZF rin-1Δ HSN::zif-1 HSN::BFP	NMC330	mcdEx14 nck-1(ok694) sem-5(mcd19) rin-1(gk431) wySi974 mcdIs5 zif-1(gk117)	mcdEx14=Pegl-6::SH2 domain from nck-1-mNeongreen (50ng/uL) + Punc-122::RFP (50ng/uL). nck-1(ok694) = Outer Left Sequence: TCTTGCCAGCCTTCATTCTT. Outer Right Sequence: TGTTGGATTTGTGCCTTCAA. Inner Left Sequence: TTCACCAACTTTGGCAACTG. Inner Right Sequence: GAACAATCAAGGGCTTAGCG. Inner primer WT PCR product: 2915. sem-5(mcd19) = sem-5-ZF endogenous tag. wySi974 = single copy integration of Punc-86::tag…
mNeonGreen-FLPon-SYD-2 HSN::Flippase+BFP	NMC23	syd-2(mcd7) wySi974	syd-2(mcd7) = mNeonGreen-FLPon(F3)-SYD-2. wySi974 = single copy integration of Punc-86::tagBFP2-SL2-FLP into the MosSCI site ttTi5605 on chromosome V.
mNeonGreen-FLPon-SYD-2 HSN::Flippase+BFP nck-1Δ	NMC49	syd-2(mcd7) nck-1(ok694) wySi974	syd-2(mcd7) = mNeonGreen-FLPon(F3)-SYD-2. nck-1(ok694) = Outer Left Sequence: TCTTGCCAGCCTTCATTCTT. Outer Right Sequence: TGTTGGATTTGTGCCTTCAA. Inner Left Sequence: TTCACCAACTTTGGCAACTG. Inner Right Sequence: GAACAATCAAGGGCTTAGCG. Inner primer WT PCR product: 2915. wySi974 = single copy integration of Punc-86::tagBFP2-SL2-FLP into the MosSCI site ttTi5605 on chromosome V.
mNeonGreen-FLPon-SYD-2 HSN::Flippase+BFP sem-5-ZF HSN::zif-1	NMC89	syd-2(mcd7) sem-5(mcd19) mcdIs5 zif-1(gk117) wySi974	syd-2(mcd7) = mNeonGreen-FLPon(F3)-SYD-2. sem-5(mcd19) = sem-5-ZF endogenous tag. mcdIs5=Pegl-6::ZIF-1 (50ng/uL)+ Podr-1::RFP (50ng/uL). mcdIs5=Pegl-6::ZIF-1 (50ng/uL)+ Podr-1::RFP (50ng/uL). wySi974 = single copy integration of Punc-86::tagBFP2-SL2-FLP into the MosSCI site ttTi5605 on chromosome V.
mNeonGreen-FLPon-SYD-2 HSN::Flippase+BFP rin-1Δ	NMC271	syd-2(mcd7) rin-1(gk431) wySi974	syd-2(mcd7) = mNeonGreen-FLPon(F3)-SYD-2. wySi974 = single copy integration of Punc-86::tagBFP2-SL2-FLP into the MosSCI site ttTi5605 on chromosome V.
mNeonGreen-FLPon-SYD-2 HSN::Flippase+BFP nck-1Δ sem-5-ZF HSN::zif-1	NMC91	syd-2(mcd7) nck-1(ok694) sem-5(mcd19) mcdIs5 zif-1(gk117) wySi974	syd-2(mcd7) = mNeonGreen-FLPon(F3)-SYD-2. nck-1(ok694) = Outer Left Sequence: TCTTGCCAGCCTTCATTCTT. Outer Right Sequence: TGTTGGATTTGTGCCTTCAA. Inner Left Sequence: TTCACCAACTTTGGCAACTG. Inner Right Sequence: GAACAATCAAGGGCTTAGCG. Inner primer WT PCR product: 2915. sem-5(mcd19) = sem-5-ZF endogenous tag. mcdIs5=Pegl-6::ZIF-1 (50ng/uL)+ Podr-1::RFP (50ng/uL). wySi974 = single copy integration of P…
mNeonGreen-FLPon-SYD-2 HSN::Flippase+BFP nck-1Δ sem-5-ZF rin-1Δ HSN::zif-1	NMC311	syd-2(mcd7) nck-1(ok694) sem-5(mcd19) rin-1(gk431) wySi974 mcdIs5 zif-1(gk117)	syd-2(mcd7) = mNeonGreen-FLPon(F3)-SYD-2. nck-1(ok694) = Outer Left Sequence: TCTTGCCAGCCTTCATTCTT. Outer Right Sequence: TGTTGGATTTGTGCCTTCAA. Inner Left Sequence: TTCACCAACTTTGGCAACTG. Inner Right Sequence: GAACAATCAAGGGCTTAGCG. Inner primer WT PCR product: 2915. sem-5(mcd19) = sem-5-ZF endogenous tag. wySi974 = single copy integration of Punc-86::tagBFP2-SL2-FLP into the MosSCI site ttTi5605 o…
