## Supplemental Tables for "Synaptic adhesion molecule signaling is activated and organized by tyrosine phosphorylation-induced biomolecular condensate formation": Table S5. Plasmids used in this study.xlsx

### Sheet: Sheet1
Name	Vector	Insert	Notes
Figure 1
pNM286	pSK	SYG-1 tail (10YF)	Y603F, Y608F, Y623F, Y649F, Y660F, Y662F, Y665F, Y669F, Y686F, Y711F. CRISPR repair template.
Figure 2
pNM366	pTwist	3xFLAG-2xTEV-SNAP	CRISPR repair template
pNM434	pTwist	SYG-1 tail(5YF)	Y603F, Y608F, Y623F, Y669F, Y686F. CRISPR repair template
Figure 3
pNM207	pSK	TurboID	TurboID with Cterminal FLPon cassette. CRISPR repair template
Figure 4 & S3
pNM313	pMBP-tev-his	SRC-1
pNM314	pMBP-tev-his	SRC-2
pNM436	pHis8-tev	SYG-1 tail	aa575-730
pNM437	pHis8-tev	SYG-1 tail(10YF)	Y603F, Y608F, Y623F, Y649F, Y660F, Y662F, Y665F, Y669F, Y686F, Y711F
pNM441	pHis8-tev	SYG-1 tail(5YF)	Y603F, Y608F, Y623F, Y669F, Y686F
pNM303	pMBP-tev-his	SYG-1 tail	aa575-730, N-terminal MBP
Figure 5
pNM339	pSM	Pegl-6::SH2(x3)-mNeonGreen	Triple SH2 domain sequences from NCK-1. Each was distinctly codon optimized to enable synthesis. 3527nt promoter from egl-6.
Figure 6 & S5
pNM417	pHis8-tev-MBP	SYG-1 tail	aa575-730, C-terminal MBP
pNM436	pHis8-tev	SYG-1 tail	aa575-730
pNM313	pMBP-tev-his	SRC-1
pNM314	pMBP-tev-his	SRC-2
pNM424	pHis-MBP-tev-	1xSH2(NCK-1)
pNM442	pHis-MBP-tev-	SH2(SEM-5)	SH2 domain from SEM-5, aa 60-152
pNM443	pHis-MBP-tev-	SH2(RIN-1)	SH2 domain from RIN-1, aa 371-526 isoform A
pNM445	pMal-c2	SRC-1
pNM446	pMal-c2	SRC-2
pNM335	pHis-tev	NCK-1
pNM384	pHis-tev	WSP-1	Isoform A
pNM444	pMal-c2	SEM-5
Figure 7
pNM330	pSM	Pegl-6::ZIF-1	3527nt promoter from egl-6.
